# ERK signalling orchestrates metachronous transition from naïve to formative pluripotency

**DOI:** 10.1101/2023.07.20.549835

**Authors:** Carla Mulas, Melanie Stammers, Siiri I. Salomaa, Constanze Heinzen, David M. Suter, Austin Smith, Kevin J. Chalut

## Abstract

Naïve epiblast cells in the embryo and pluripotent stem cells *in vitro* undergo developmental progression to a formative state competent for lineage specification. During this transition, transcription factors and chromatin are rewired to encode new functional features. Here, we examine the role of mitogen-activated protein kinase (ERK1/2) signalling in pluripotent state transition. We show that a primary consequence of ERK activation in mouse embryonic stem cells is elimination of Nanog, precipitating breakdown of the naïve state gene regulatory network. Cell variability in pERK dynamics results in metachronous down-regulation of Nanog and naïve state exit. Knockdown of Nanog allows exit without ERK activation. However, transition to formative pluripotency does not proceed and cells collapse to an indeterminate identity. This failure is attributable to loss of expression of the central pluripotency factor Oct4. Thus, during formative transition ERK signalling both dismantles the naïve state and preserves pluripotency. These results illustrate that a single signalling pathway can both drive exit from a developmental state and safeguard progression to the successor state.
