## Supplementary material for "ERK signalling orchestrates metachronous transition from naïve to formative pluripotency": Table S1

### Sheet: siRNA
siRNA	Source	Catalog No
Nanog_A	Qiagen	SI01323357
Nanog_B	Qiagen	SI04460869
Klf4_A	Qiagen	SI01083593
Klf4_B	Qiagen	SI01083593
Esrrb_A	Qiagen	SI02672110
Esrrb_B	Qiagen	SI02739569
AllStars Negative Control siRNA	Qiagen	SI03650318
Anti-GFP: GCAAGCUGACCCUGAAGUUCA	Custom

### Sheet: TaqMan and UPL primers
Taqman Gene Expression assays
Gene	Source	Identifier
Nanog	ThermoFisher Scientific	Mm02019550_s1
Klf2	ThermoFisher Scientific	Mm00500486_g1
Tcfcp2l1	ThermoFisher Scientific	Mm00470119_m1
Rex1/Zfp42	ThermoFisher Scientific	Mm03053975_g1
Esrrb	ThermoFisher Scientific	Mm00442411_m1
Tbx3	ThermoFisher Scientific	Mm01195726_m1
Prdm14	ThermoFisher Scientific	Mm01237814_m1
Pim2	ThermoFisher Scientific	Mm00454579_m1
Dnmt3b	ThermoFisher Scientific	Mm01240113_m1
Otx2	ThermoFisher Scientific	Mm00446859_m1
Oct4 (Pou5f1)	ThermoFisher Scientific	Mm03053917_g1
Sox17	ThermoFisher Scientific	Mm00488363_m1
UPL primers
Gene	Forward	Reverse	UPL #
Fgf5	gtttccagtggagcccttc	aacttacagtcatccgtaaatttgg	105
Sox3	caggagcagctgggctac	cgtagcggtgcatctgag	70
Pou3f1	catttttcgtttcgttttaccc	gagcgcagaccctctctg	72
Etv5 (ETS domain)	gctgtggcagttccttgtc	ttcttctggataccccaacg	79
Etv4	tctgcattgtccctgaaaaa	ctcccggaaagctccaat	4
Actb	ctaaggccaaccgtgaaaag	accagaggcatacagggaca	64
Hand1	caagcggaaaagggagttg	gtgcgccctttaatcctctt	51
Cdx2	caccatcaggaggaaaagtga	ctgcggttctgaaaccaaat	34
Gata4	ggaagacaccccaatctcg	catggccccacaattgac	13
Gata6	ggtctctacagcaagatgaatgg	ggtctctacagcaagatgaatgg	40

### Sheet: Antibodies
Antigen	Source	Conc. Staining	Company	Cat. No.
Sox1	Rabbit	1:200	Cell signalling	4194
Nanog	Rat	1:200	eBioscience	14-5761-80
Oct4	Rabbit	1:200	abcam	ab181557
Essrb	Mouse	1:300	Perseus	PP-H6705-00
Klf4	Goat	1:400	R&D	AF3158
H3K27ac	Rabbit	1:1000	Active Motif	39336
H3K27me3	Rabbit	1:1000	Cell signalling	9733S
H3K4me3	Rabbit	1:1000	Diagenode	C15410003-50
Normal rabbit IgG		1:1000	Cell signalling	2729S

### Sheet: Cut&Tag primers
Name	Sequence
i7_Ad2.1	CAAGCAGAAGACGGCATACGAGATTCGCCTTAGTCTCGTGGGCTCGGAGA*T*G*T*G
i7_Ad2.2	CAAGCAGAAGACGGCATACGAGATCTAGTACGGTCTCGTGGGCTCGGAGA*T*G*T*G
i7_Ad2.3	CAAGCAGAAGACGGCATACGAGATTTCTGCCTGTCTCGTGGGCTCGGAGA*T*G*T*G
i7_Ad2.4	CAAGCAGAAGACGGCATACGAGATGCTCAGGAGTCTCGTGGGCTCGGAGA*T*G*T*G
i7_Ad2.5	CAAGCAGAAGACGGCATACGAGATAGGAGTCCGTCTCGTGGGCTCGGAGA*T*G*T*G
i7_Ad2.6	CAAGCAGAAGACGGCATACGAGATCATGCCTAGTCTCGTGGGCTCGGAGA*T*G*T*G
i7_Ad2.7	CAAGCAGAAGACGGCATACGAGATGTAGAGAGGTCTCGTGGGCTCGGAGA*T*G*T*G
i7_Ad2.8	CAAGCAGAAGACGGCATACGAGATCCTCTCTGGTCTCGTGGGCTCGGAGA*T*G*T*G
i7_Ad2.9	CAAGCAGAAGACGGCATACGAGATAGCGTAGCGTCTCGTGGGCTCGGAGA*T*G*T*G
i7_Ad2.10	CAAGCAGAAGACGGCATACGAGATCAGCCTCGGTCTCGTGGGCTCGGAGA*T*G*T*G
i7_Ad2.11	CAAGCAGAAGACGGCATACGAGATTGCCTCTTGTCTCGTGGGCTCGGAGA*T*G*T*G
i7_Ad2.12	CAAGCAGAAGACGGCATACGAGATTCCTCTACGTCTCGTGGGCTCGGAGA*T*G*T*G
i7_Ad2.13	CAAGCAGAAGACGGCATACGAGATCAGATCCAGTCTCGTGGGCTCGGAGA*T*G*T*G
i7_Ad2.14	CAAGCAGAAGACGGCATACGAGATACAAACGGGTCTCGTGGGCTCGGAGA*T*G*T*G
i7_Ad2.15	CAAGCAGAAGACGGCATACGAGATACCCAGCAGTCTCGTGGGCTCGGAGA*T*G*T*G
i7_Ad2.16	CAAGCAGAAGACGGCATACGAGATCCCAACCTGTCTCGTGGGCTCGGAGA*T*G*T*G
i7_Ad2.17	CAAGCAGAAGACGGCATACGAGATCACCACACGTCTCGTGGGCTCGGAGA*T*G*T*G
i7_Ad2.18	CAAGCAGAAGACGGCATACGAGATGAAACCCAGTCTCGTGGGCTCGGAGA*T*G*T*G
i7_Ad2.19	CAAGCAGAAGACGGCATACGAGATTGTGACCAGTCTCGTGGGCTCGGAGA*T*G*T*G
i7_Ad2.20	CAAGCAGAAGACGGCATACGAGATAGGGTCAAGTCTCGTGGGCTCGGAGA*T*G*T*G
i5_Ad1.2	AATGATACGGCGACCACCGAGATCTACACCTCTCTATTCGTCGGCAGCGTCAGATGT*G*T*A*T*
v2_Ad1.2	AATGATACGGCGACCACCGAGATCTACACCTCTCTATTCGTCGGCAGCGTCAGATGT*G*T*A*T*
v2_Ad1.3	AATGATACGGCGACCACCGAGATCTACACTATCCTCTTCGTCGGCAGCGTCAGATGT*G*T*A*T*
